# Variability in an effector gene promoter of a necrotrophic fungal pathogen dictates epistasis and effector-triggered susceptibility in wheat

**DOI:** 10.1101/2021.07.28.454099

**Authors:** Evan John, Silke Jacques, Huyen T. T. Phan, Lifang Liu, Danilo Pereira, Daniel Croll, Karam B. Singh, Richard P. Oliver, Kar-Chun Tan

## Abstract

The fungus *Parastagonospora nodorum* uses proteinaceous necrotrophic effectors (NEs) to induce tissue necrosis on wheat leaves during infection, leading to the symptoms of septoria nodorum blotch (SNB). The NEs Tox1 and Tox3 induce necrosis on wheat possessing the dominant susceptibility genes *Snn1* and *Snn3B1/Snn3D1*, respectively. We previously observed that *Tox1* is epistatic to the expression of *Tox3* and a quantitative trait locus (QTL) on chromosome 2A that contributes to SNB resistance/susceptibility. The expression of *Tox1* is significantly higher in the Australian strain SN15 compared to the American strain SN4. Inspection of the *Tox1* promoter region revealed a 401 bp promoter genetic element in SN4 positioned 267 bp upstream of the start codon that is absent in SN15, called PE401. Analysis of the world-wide *P. nodorum* population revealed that a high proportion of Northern Hemisphere isolates possess PE401 whereas the opposite was observed in the Southern Hemisphere. The presence of PE401 ablates the epistatic effect of *Tox1* on the contribution of the SNB 2A QTL but not *Tox3*. PE401 was introduced into the *Tox1* promoter regulatory region in SN15 to test for direct regulatory roles. *Tox1* expression was markedly reduced in the presence of PE401. This suggests a repressor molecule(s) binds PE401 and inhibits *Tox1* transcription. Infection assays also demonstrated that *P. nodorum* which lacks PE401 is more pathogenic on *Snn1* wheat varieties than *P. nodorum* carrying PE401. An infection competition assay between *P. nodorum* isogenic strains with and without PE401 indicated that the higher *Tox1*-expressing strain rescued the reduced virulence of the lower *Tox1*-expressing strain on *Snn1* wheat. Our study demonstrated that *Tox1* exhibits both ‘selfish’ and ‘altruistic’ characteristics. This offers an insight into a ’NE arms race’ that is occurring within the *P. nodorum* population. The importance of PE401 in breeding for SNB resistance in wheat is discussed.

**Author summary:** Breeding for durable resistance to fungal diseases in crops is a continual challenge for crop breeders. Fungal pathogens evolve ways to overcome host resistance by masking themselves through effector evolution and evasion of broad-spectrum defense responses. Association studies on mapping populations infected by isolate mixtures are often used by researchers to seek out novel sources of genetic resistance. Disease resistance quantitative trait loci (QTL) are often minor or inconsistent across environments. This is a particular problem with septoria diseases of cereals such as septoria nodorum blotch (SNB) of wheat caused by *Parastagonospora nodorum*. The fungus uses a suite of necrotrophic effectors (NEs) to cause SNB. We characterised a genetic element, called PE401, in the promoter of the major NE gene *Tox1*, which is present in some *P. nodorum* isolates. PE401 functions as a transcriptional repressor of *Tox1* and exerts epistatic control on another major SNB resistance QTL in the host. In the context of crop protection, constant surveillance of the pathogen population for the frequency of PE401 in conjunction with NE diversity will enable agronomists to provide the best advice to growers on which wheat varieties can be tailored to provide optimal SNB resistance to regional pathogen population genotypes.
