## Supplementary material for "Variability in an effector gene promoter of a necrotrophic fungal pathogen dictates epistasis and effector-triggered susceptibility in wheat": S1 File

ISOLATE	SPECIES	COUNTRY	LOCATION	HOST	DATE	401bp_element	DETECTION	SOURCE
BRSn9870	P. nodorum	Brazil	Brazil	wheat	No data	TRUE	Illumina	Syme et al. 2018
Aylsham	NA	Canada	Canada	No data	2005	TRUE	Illumina	Pereira et al. 2019
Cassils33	P. avenae f. sp. Tritici 1 Hybrid	Canada	Canada	No data	2005	TRUE	Illumina	Syme et al. 2018
Hartney99	P. avenae f. sp. Tritici 1 Hybrid	Canada	Canada	spring wheat	2005	TRUE	Illumina	Syme et al. 2018
Jansen #4_55	P. avenae f. sp. Tritici 1 Hybrid	Canada	Canada	spring wheat	2005	No gene	Illumina	Syme et al. 2018
Sn Cp2052	P. nodorum	Denmark	Denmark	wheat	No data	TRUE	Illumina	Syme et al. 2018
FIN-2	P. nodorum	Finland	Finland	winter wheat	No data	TRUE	Illumina	Syme et al. 2018
IR_10.11.2A	NA	Iran	Iran	wheat	2005	TRUE	Illumina	Pereira et al. 2019
IR_10.4A	NA	Iran	Iran	wheat	2005	TRUE	Illumina	Pereira et al. 2019
IR_9.3B	NA	Iran	Iran	wheat	2005	TRUE	Illumina	Pereira et al. 2019
IR_B1.1B	NA	Iran	Iran	wheat	2005	TRUE	Illumina	Pereira et al. 2019
IR_B1.2A	NA	Iran	Iran	wheat	2005	TRUE	Illumina	Pereira et al. 2019
IR_B2.1A	NA	Iran	Iran	wheat	2005	TRUE	Illumina	Pereira et al. 2019
IR_B2.1B	NA	Iran	Iran	wheat	2005	TRUE	Illumina	Pereira et al. 2019
IR_B3.1A	NA	Iran	Iran	wheat	2005	TRUE	Illumina	Pereira et al. 2019
IR_C1.2A	NA	Iran	Iran	wheat	2005	TRUE	Illumina	Pereira et al. 2019
IR_C3.1A	NA	Iran	Iran	wheat	2005	TRUE	Illumina	Pereira et al. 2019
IR_C5.2A	NA	Iran	Iran	wheat	2005	TRUE	Illumina	Pereira et al. 2019
IR_D2.1B	NA	Iran	Iran	wheat	2005	TRUE	Illumina	Pereira et al. 2019
IR_D2.1BA	NA	Iran	Iran	wheat	2005	TRUE	Illumina	Pereira et al. 2019
IR_D2.1BB	NA	Iran	Iran	wheat	2005	TRUE	Illumina	Pereira et al. 2019
IR_E3.1B	NA	Iran	Iran	wheat	2005	TRUE	Illumina	Pereira et al. 2019
IR_E3.1D	NA	Iran	Iran	wheat	2005	TRUE	Illumina	Pereira et al. 2019
IR_H2.1A	NA	Iran	Iran	wheat	2005	TRUE	Illumina	Pereira et al. 2019
IR_H7.1A	NA	Iran	Iran	wheat	2005	TRUE	Illumina	Pereira et al. 2019
1.1b	P. avenaria f. sp. Tritici	Iran	Iran	No data	2010	TRUE	Illumina	Syme et al. 2018
A1 3.1a	P. avenaria f. sp. Tritici	Iran	Iran	wheat	2005	No gene	Illumina	Syme et al. 2018
B2.1b	P. nodorum	Iran	Iran	wheat	2005	TRUE	Illumina	Syme et al. 2018
B4.2a	P. avenaria f. sp. Tritici	Iran	Iran	No data	2005	No coverage	Illumina	Syme et al. 2018
C1.2a	P. nodorum	Iran	Iran	wheat	2005	TRUE	Illumina	Syme et al. 2018
H6.2b	P. avenaria f. sp. Tritici	Iran	Iran	wheat	2005	No gene	Illumina	Syme et al. 2018
IR10_2.1a	P. nodorum	Iran	Iran	wheat	2010	TRUE	Illumina	Syme et al. 2018
IR10_5.2b	P. avenaria f. sp. Tritici	Iran	Iran	wheat	2010	TRUE	Illumina	Syme et al. 2018
IR10_9.1a	P. nodorum	Iran	Iran	wheat	2010	TRUE	Illumina	Syme et al. 2018
SN11IR_2_1.1	P. avenaria f. sp. Tritici	Iran	Iran	wheat	2010	No gene	Illumina	Syme et al. 2018
SN11IR_2_5.2	P. avenaria f. sp. Tritici	Iran	Iran	No data	2010	No coverage	Illumina	Syme et al. 2018
SN11IR_6_1.1	P. avenaria f. sp. Tritici	Iran	Iran	wheat	2010	No gene	Illumina	Syme et al. 2018
SN11IR_7_2.3	P. avenaria f. sp. Tritici	Iran	Iran	wheat	2010	No gene	Illumina	Syme et al. 2018
s258	P. avenaria	Netherlands	Netherlands	No data	2005	No coverage	Illumina	Syme et al. 2018
NOR-4	P. nodorum	Norway	Norway	No data	No data	TRUE	Illumina	Syme et al. 2018
LAT-1	P. nodorum	Scandanavia	Scandanavia	No data	No data	No coverage	Illumina	Syme et al. 2018
SA_10	NA	South Africa	South Africa	No data	1995	FALSE	Illumina	Pereira et al. 2019
SA_107	NA	South Africa	South Africa	No data	1995	FALSE	Illumina	Pereira et al. 2019
SA_109	NA	South Africa	South Africa	No data	1995	FALSE	Illumina	Pereira et al. 2019
SA_110	NA	South Africa	South Africa	No data	1995	FALSE	Illumina	Pereira et al. 2019
SA_112	NA	South Africa	South Africa	No data	1995	FALSE	Illumina	Pereira et al. 2019
SA_116	NA	South Africa	South Africa	No data	1995	FALSE	Illumina	Pereira et al. 2019
SA_12	NA	South Africa	South Africa	No data	1995	FALSE	Illumina	Pereira et al. 2019
SA_123	NA	South Africa	South Africa	No data	1995	FALSE	Illumina	Pereira et al. 2019
SA_125	NA	South Africa	South Africa	No data	1995	FALSE	Illumina	Pereira et al. 2019
SA_134	NA	South Africa	South Africa	No data	1995	FALSE	Illumina	Pereira et al. 2019
SA_14	NA	South Africa	South Africa	No data	1995	FALSE	Illumina	Pereira et al. 2019
SA_15	NA	South Africa	South Africa	No data	1995	FALSE	Illumina	Pereira et al. 2019
SA_2	NA	South Africa	South Africa	No data	1995	FALSE	Illumina	Pereira et al. 2019
SA_20	NA	South Africa	South Africa	No data	1995	FALSE	Illumina	Pereira et al. 2019
SA_22	NA	South Africa	South Africa	No data	1995	FALSE	Illumina	Pereira et al. 2019
SA_25	NA	South Africa	South Africa	No data	1995	FALSE	Illumina	Pereira et al. 2019
SA_27	NA	South Africa	South Africa	No data	1995	FALSE	Illumina	Pereira et al. 2019
SA_3	NA	South Africa	South Africa	No data	1995	FALSE	Illumina	Pereira et al. 2019
SA_43	NA	South Africa	South Africa	No data	1995	FALSE	Illumina	Pereira et al. 2019
SA_61	NA	South Africa	South Africa	No data	1995	FALSE	Illumina	Pereira et al. 2019
SA_80	NA	South Africa	South Africa	No data	1995	FALSE	Illumina	Pereira et al. 2019
SnSA95.103	P. nodorum	South Africa	South Africa	wheat	1995	FALSE	Illumina	Syme et al. 2018
SWE-3	P. nodorum	Sweden	Sweden	No data	No data	TRUE	Illumina	Syme et al. 2018
CH_1A3A	NA	Switzerland	Switzerland	No data	1999	TRUE	Illumina	Pereira et al. 2019
CH_1A9A	NA	Switzerland	Switzerland	No data	1999	TRUE	Illumina	Pereira et al. 2019
CH_1B10A	NA	Switzerland	Switzerland	No data	1999	TRUE	Illumina	Pereira et al. 2019
CH_1B1A	NA	Switzerland	Switzerland	No data	1999	TRUE	Illumina	Pereira et al. 2019
CH_1B2A	NA	Switzerland	Switzerland	No data	1999	TRUE	Illumina	Pereira et al. 2019
CH_1B3A	NA	Switzerland	Switzerland	No data	1999	TRUE	Illumina	Pereira et al. 2019
CH_1B4A	NA	Switzerland	Switzerland	No data	1999	TRUE	Illumina	Pereira et al. 2019
CH_1B5A	NA	Switzerland	Switzerland	No data	1999	TRUE	Illumina	Pereira et al. 2019
CH_1B7A	NA	Switzerland	Switzerland	No data	1999	TRUE	Illumina	Pereira et al. 2019
CH_1B8A	NA	Switzerland	Switzerland	No data	1999	TRUE	Illumina	Pereira et al. 2019
CH_1B9A	NA	Switzerland	Switzerland	No data	1999	TRUE	Illumina	Pereira et al. 2019
CH_1C1A	NA	Switzerland	Switzerland	No data	1999	TRUE	Illumina	Pereira et al. 2019
CH_1C2A	NA	Switzerland	Switzerland	No data	1999	TRUE	Illumina	Pereira et al. 2019
CH_1C3A	NA	Switzerland	Switzerland	No data	1999	TRUE	Illumina	Pereira et al. 2019
CH_1C4A	NA	Switzerland	Switzerland	No data	1999	TRUE	Illumina	Pereira et al. 2019
CH_1C5A	NA	Switzerland	Switzerland	No data	1999	TRUE	Illumina	Pereira et al. 2019
CH_1C6A	NA	Switzerland	Switzerland	No data	1999	TRUE	Illumina	Pereira et al. 2019
CH_1C7A	NA	Switzerland	Switzerland	No data	1999	TRUE	Illumina	Pereira et al. 2019
CH_1D2A	NA	Switzerland	Switzerland	No data	1999	TRUE	Illumina	Pereira et al. 2019
CH_1D4A	NA	Switzerland	Switzerland	No data	1999	TRUE	Illumina	Pereira et al. 2019
CH_1D6A	NA	Switzerland	Switzerland	No data	1999	TRUE	Illumina	Pereira et al. 2019
CHI_10A	NA	Switzerland	Switzerland	No data	2001	TRUE	Illumina	Pereira et al. 2019
CHI_11A	NA	Switzerland	Switzerland	No data	2001	TRUE	Illumina	Pereira et al. 2019
CHI_13A	NA	Switzerland	Switzerland	No data	2001	TRUE	Illumina	Pereira et al. 2019
CHI_14A	NA	Switzerland	Switzerland	No data	2001	TRUE	Illumina	Pereira et al. 2019
CHI_17A	NA	Switzerland	Switzerland	No data	2001	TRUE	Illumina	Pereira et al. 2019
CHI_19A	NA	Switzerland	Switzerland	No data	2001	TRUE	Illumina	Pereira et al. 2019
CHI_1A	NA	Switzerland	Switzerland	No data	2001	TRUE	Illumina	Pereira et al. 2019
CHI_20A	NA	Switzerland	Switzerland	No data	2001	TRUE	Illumina	Pereira et al. 2019
CHI_21A	NA	Switzerland	Switzerland	No data	2001	TRUE	Illumina	Pereira et al. 2019
CHI_22A	NA	Switzerland	Switzerland	No data	2001	TRUE	Illumina	Pereira et al. 2019
CHI_24A	NA	Switzerland	Switzerland	No data	2001	TRUE	Illumina	Pereira et al. 2019
CHI_25A	NA	Switzerland	Switzerland	No data	2001	TRUE	Illumina	Pereira et al. 2019
CHI_27A	NA	Switzerland	Switzerland	No data	2001	TRUE	Illumina	Pereira et al. 2019
CHI_28A	NA	Switzerland	Switzerland	No data	2001	TRUE	Illumina	Pereira et al. 2019
CHI_2A	NA	Switzerland	Switzerland	No data	2001	TRUE	Illumina	Pereira et al. 2019
CHI_31A	NA	Switzerland	Switzerland	No data	2001	TRUE	Illumina	Pereira et al. 2019
CHI_32A	NA	Switzerland	Switzerland	No data	2001	TRUE	Illumina	Pereira et al. 2019
CHI_33A	NA	Switzerland	Switzerland	No data	2001	TRUE	Illumina	Pereira et al. 2019
CHI_34A	NA	Switzerland	Switzerland	No data	2001	TRUE	Illumina	Pereira et al. 2019
CHI_35A	NA	Switzerland	Switzerland	No data	2001	TRUE	Illumina	Pereira et al. 2019
CHI_52A	NA	Switzerland	Switzerland	No data	2001	TRUE	Illumina	Pereira et al. 2019
CHI_60A	NA	Switzerland	Switzerland	No data	2001	TRUE	Illumina	Pereira et al. 2019
Sn99CH 1A7a	P. nodorum	Switzerland	Switzerland	wheat	1999	TRUE	Illumina	Syme et al. 2018
SnChi01 40a	P. nodorum	Switzerland	Switzerland	wheat	2001	TRUE	Illumina	Syme et al. 2018
AR2-1	P. nodorum	USA	Arkansas	winter wheat	1995	TRUE	Illumina	Richards et al. 2019
AR3-1	P. nodorum	USA	Arkansas	winter wheat	1995	TRUE	Illumina	Richards et al. 2019
AR4-1	P. nodorum	USA	Arkansas	winter wheat	1995	TRUE	Illumina	Richards et al. 2019
AR5-1	P. nodorum	USA	Arkansas	winter wheat	1995	TRUE	Illumina	Richards et al. 2019
AR6-1	P. nodorum	USA	Arkansas	winter wheat	1995	TRUE	Illumina	Richards et al. 2019
AR1-1	P. nodorum	USA	Arkansas	winter wheat	2011	No gene	Illumina	Syme et al. 2018
GA9-2	P. nodorum	USA	Georgia	winter wheat	2008	TRUE	Illumina	Richards et al. 2019
GA9-3	P. nodorum	USA	Georgia	winter wheat	2008	TRUE	Illumina	Richards et al. 2019
GA9-4	P. nodorum	USA	Georgia	winter wheat	2008	TRUE	Illumina	Richards et al. 2019
GA9-5	P. nodorum	USA	Georgia	winter wheat	2008	No coverage	Illumina	Richards et al. 2019
GA9-1	P. nodorum	USA	Georgia	winter wheat	2011	TRUE	Illumina	Syme et al. 2018
MD4-2	P. nodorum	USA	Maryland	winter wheat	2008	TRUE	Illumina	Richards et al. 2019
MD4-3	P. nodorum	USA	Maryland	winter wheat	2008	No coverage	Illumina	Richards et al. 2019
MD4-1	P. nodorum	USA	Maryland	winter wheat	2012	TRUE	Illumina	Syme et al. 2018
BBC03Sn-1	P. nodorum	USA	Minnesota	wheat	2003	TRUE	Illumina	Richards et al. 2019
BBC03Sn-3	P. nodorum	USA	Minnesota	wheat	2003	TRUE	Illumina	Richards et al. 2019
BBC03Sn-5	P. nodorum	USA	Minnesota	wheat	2003	TRUE	Illumina	Richards et al. 2019
BBC04Sn-1	P. nodorum	USA	Minnesota	wheat	2004	TRUE	Illumina	Richards et al. 2019
BBC04Sn-2	P. nodorum	USA	Minnesota	wheat	2004	TRUE	Illumina	Richards et al. 2019
BBC04Sn-5	P. nodorum	USA	Minnesota	wheat	2004	TRUE	Illumina	Richards et al. 2019
BBC04Sn-6	P. nodorum	USA	Minnesota	wheat	2004	TRUE	Illumina	Richards et al. 2019
MN-2	P. nodorum	USA	Minnesota	wheat	2002	No coverage	Illumina	Richards et al. 2019
MN-3	P. nodorum	USA	Minnesota	wheat	2002	TRUE	Illumina	Richards et al. 2019
MN-4	P. nodorum	USA	Minnesota	wheat	2002	TRUE	Illumina	Richards et al. 2019
MN-5	P. nodorum	USA	Minnesota	wheat	2002	TRUE	Illumina	Richards et al. 2019
MN-6	P. nodorum	USA	Minnesota	wheat	2002	TRUE	Illumina	Richards et al. 2019
MN-7	P. nodorum	USA	Minnesota	wheat	2002	TRUE	Illumina	Richards et al. 2019
MN-8	P. nodorum	USA	Minnesota	wheat	2002	TRUE	Illumina	Richards et al. 2019
NY_322	NA	USA	New York	wheat	1992	TRUE	Illumina	Pereira et al. 2019
NY_328	NA	USA	New York	wheat	1992	TRUE	Illumina	Pereira et al. 2019
NY_334	NA	USA	New York	wheat	1992	TRUE	Illumina	Pereira et al. 2019
NY_363	NA	USA	New York	wheat	1992	TRUE	Illumina	Pereira et al. 2019
NY_373	NA	USA	New York	wheat	1992	TRUE	Illumina	Pereira et al. 2019
NY_430	NA	USA	New York	wheat	1992	TRUE	Illumina	Pereira et al. 2019
NY_335	NA	USA	New York	wheat	1992	TRUE	Illumina	Pereira et al. 2019
NY_366	NA	USA	New York	wheat	1992	TRUE	Illumina	Pereira et al. 2019
NY_377	NA	USA	New York	wheat	1992	TRUE	Illumina	Pereira et al. 2019
SN330NY91	P. nodorum	USA	New York	wheat	1991	TRUE	Illumina	Richards et al. 2019
SN345NY91	P. nodorum	USA	New York	wheat	1991	No coverage	Illumina	Richards et al. 2019
SN349NY91	P. nodorum	USA	New York	wheat	1991	No coverage	Illumina	Richards et al. 2019
SN351NY91	P. nodorum	USA	New York	wheat	1991	No coverage	Illumina	Richards et al. 2019
SN356NY91	P. nodorum	USA	New York	wheat	1991	No coverage	Illumina	Richards et al. 2019
SN358NY91	P. nodorum	USA	New York	wheat	1991	No coverage	Illumina	Richards et al. 2019
SN369NY91	P. nodorum	USA	New York	wheat	1991	No coverage	Illumina	Richards et al. 2019
NC8-11	P. nodorum	USA	North Carolina	winter wheat	2008	TRUE	Illumina	Richards et al. 2019
NC8-3	P. nodorum	USA	North Carolina	winter wheat	2008	TRUE	Illumina	Richards et al. 2019
NC8-4	P. nodorum	USA	North Carolina	winter wheat	2008	TRUE	Illumina	Richards et al. 2019
NC8-6	P. nodorum	USA	North Carolina	winter wheat	2008	No coverage	Illumina	Richards et al. 2019
NC8-7	P. nodorum	USA	North Carolina	winter wheat	2008	TRUE	Illumina	Richards et al. 2019
NC8-8	P. nodorum	USA	North Carolina	winter wheat	2008	TRUE	Illumina	Richards et al. 2019
NC9-12	P. nodorum	USA	North Carolina	winter wheat	2008	TRUE	Illumina	Richards et al. 2019
NC9-5	P. nodorum	USA	North Carolina	barley	2008	TRUE	Illumina	Richards et al. 2019
NC 7-1	P. nodorum	USA	North Carolina	winter wheat	2008	TRUE	Illumina	Syme et al. 2018
98-13025	P. nodorum	USA	North Dakota	barley	1998	TRUE	Illumina	Richards et al. 2019
98-13042	P. nodorum	USA	North Dakota	barley	1998	TRUE	Illumina	Richards et al. 2019
98-13050	P. nodorum	USA	North Dakota	barley	1998	TRUE	Illumina	Richards et al. 2019
98-13063	P. nodorum	USA	North Dakota	barley	1998	FALSE	Illumina	Richards et al. 2019
98-13066	P. nodorum	USA	North Dakota	barley	1998	FALSE	Illumina	Richards et al. 2019
98-13082	P. nodorum	USA	North Dakota	barley	1998	TRUE	Illumina	Richards et al. 2019
98-13091	P. nodorum	USA	North Dakota	barley	1998	No coverage	Illumina	Richards et al. 2019
FgoG10Sn-1	P. nodorum	USA	North Dakota	Grandin wheat	2010	No coverage	Illumina	Richards et al. 2019
FgoN10Sn-2	P. nodorum	USA	North Dakota	ND495 wheat	2010	TRUE	Illumina	Richards et al. 2019
FgoN10Sn-3	P. nodorum	USA	North Dakota	ND495 wheat	2010	No coverage	Illumina	Richards et al. 2019
FGON10Sn-4	P. nodorum	USA	North Dakota	ND495 wheat	2010	No coverage	Illumina	Richards et al. 2019
LDN03Sn-1	P. nodorum	USA	North Dakota	wheat	2003	TRUE	Illumina	Richards et al. 2019
LDN03Sn-10	P. nodorum	USA	North Dakota	wheat	2003	No coverage	Illumina	Richards et al. 2019
LDN03Sn-11	P. nodorum	USA	North Dakota	wheat	2003	FALSE	Illumina	Richards et al. 2019
LDN03Sn-2	P. nodorum	USA	North Dakota	wheat	2003	No coverage	Illumina	Richards et al. 2019
LDN03Sn-3	P. nodorum	USA	North Dakota	wheat	2003	No coverage	Illumina	Richards et al. 2019
LDN03Sn-5	P. nodorum	USA	North Dakota	wheat	2003	TRUE	Illumina	Richards et al. 2019
LDN03Sn-6	P. nodorum	USA	North Dakota	wheat	2003	TRUE	Illumina	Richards et al. 2019
LDN03Sn-7	P. nodorum	USA	North Dakota	wheat	2003	FALSE	Illumina	Richards et al. 2019
LDN03Sn-8	P. nodorum	USA	North Dakota	wheat	2003	TRUE	Illumina	Richards et al. 2019
LDN03Sn-9	P. nodorum	USA	North Dakota	wheat	2003	TRUE	Illumina	Richards et al. 2019
LDN05Sn-2	P. nodorum	USA	North Dakota	wheat	2005	TRUE	Illumina	Richards et al. 2019
LDN05Sn-4	P. nodorum	USA	North Dakota	wheat	2005	TRUE	Illumina	Richards et al. 2019
LDN05Sn-5	P. nodorum	USA	North Dakota	wheat	2005	TRUE	Illumina	Richards et al. 2019
LDN07-Sn-1	P. nodorum	USA	North Dakota	wheat	2007	TRUE	Illumina	Richards et al. 2019
LDN07-Sn-2	P. nodorum	USA	North Dakota	wheat	2007	TRUE	Illumina	Richards et al. 2019
LDN07-Sn-3	P. nodorum	USA	North Dakota	wheat	2007	FALSE	Illumina	Richards et al. 2019
LDN07-Sn-4	P. nodorum	USA	North Dakota	wheat	2007	TRUE	Illumina	Richards et al. 2019
LDN07-Sn-5	P. nodorum	USA	North Dakota	wheat	2007	TRUE	Illumina	Richards et al. 2019
LDN08-Sn-1	P. nodorum	USA	North Dakota	wheat	2008	TRUE	Illumina	Richards et al. 2019
LDN08-Sn-2	P. nodorum	USA	North Dakota	wheat	2008	TRUE	Illumina	Richards et al. 2019
LDN08-Sn-3	P. nodorum	USA	North Dakota	wheat	2008	FALSE	Illumina	Richards et al. 2019
LDN08-Sn-4	P. nodorum	USA	North Dakota	wheat	2008	FALSE	Illumina	Richards et al. 2019
LDN08-Sn-5	P. nodorum	USA	North Dakota	wheat	2008	TRUE	Illumina	Richards et al. 2019
NDJ16-Sn-1	P. nodorum	USA	North Dakota	durum wheat	2016	TRUE	Illumina	Richards et al. 2019
NDJ16-Sn-10	P. nodorum	USA	North Dakota	durum wheat	2016	TRUE	Illumina	Richards et al. 2019
NDJ16-Sn-11	P. nodorum	USA	North Dakota	durum wheat	2016	TRUE	Illumina	Richards et al. 2019
NDJ16-Sn-12	P. nodorum	USA	North Dakota	durum wheat	2016	TRUE	Illumina	Richards et al. 2019
NDJ16-Sn-13	P. nodorum	USA	North Dakota	durum wheat	2016	TRUE	Illumina	Richards et al. 2019
NDJ16-Sn-14	P. nodorum	USA	North Dakota	durum wheat	2016	TRUE	Illumina	Richards et al. 2019
NDJ16-Sn-15	P. nodorum	USA	North Dakota	durum wheat	2016	TRUE	Illumina	Richards et al. 2019
NDJ16-Sn-16	P. nodorum	USA	North Dakota	durum wheat	2016	TRUE	Illumina	Richards et al. 2019
NDJ16-Sn-17	P. nodorum	USA	North Dakota	durum wheat	2016	TRUE	Illumina	Richards et al. 2019
NDJ16-Sn-18	P. nodorum	USA	North Dakota	durum wheat	2016	TRUE	Illumina	Richards et al. 2019
NDJ16-Sn-19	P. nodorum	USA	North Dakota	durum wheat	2016	TRUE	Illumina	Richards et al. 2019
NDJ16-Sn-2	P. nodorum	USA	North Dakota	durum wheat	2016	TRUE	Illumina	Richards et al. 2019
NDJ16-Sn-20	P. nodorum	USA	North Dakota	durum wheat	2016	TRUE	Illumina	Richards et al. 2019
NDJ16-Sn-21	P. nodorum	USA	North Dakota	durum wheat	2016	TRUE	Illumina	Richards et al. 2019
NDJ16-Sn-22	P. nodorum	USA	North Dakota	durum wheat	2016	TRUE	Illumina	Richards et al. 2019
NDJ16-Sn-23	P. nodorum	USA	North Dakota	durum wheat	2016	FALSE	Illumina	Richards et al. 2019
NDJ16-Sn-24	P. nodorum	USA	North Dakota	durum wheat	2016	TRUE	Illumina	Richards et al. 2019
NDJ16-Sn-25	P. nodorum	USA	North Dakota	durum wheat	2016	TRUE	Illumina	Richards et al. 2019
NDJ16-Sn-3	P. nodorum	USA	North Dakota	durum wheat	2016	TRUE	Illumina	Richards et al. 2019
NDJ16-Sn-4	P. nodorum	USA	North Dakota	durum wheat	2016	FALSE	Illumina	Richards et al. 2019
NDJ16-Sn-5	P. nodorum	USA	North Dakota	durum wheat	2016	TRUE	Illumina	Richards et al. 2019
NDJ16-Sn-6	P. nodorum	USA	North Dakota	durum wheat	2016	TRUE	Illumina	Richards et al. 2019
NDJ16-Sn-7	P. nodorum	USA	North Dakota	durum wheat	2016	TRUE	Illumina	Richards et al. 2019
NDJ16-Sn-8	P. nodorum	USA	North Dakota	durum wheat	2016	TRUE	Illumina	Richards et al. 2019
NDJ16-Sn-9	P. nodorum	USA	North Dakota	durum wheat	2016	TRUE	Illumina	Richards et al. 2019
NDM16-Sn-1	P. nodorum	USA	North Dakota	durum wheat	2016	FALSE	Illumina	Richards et al. 2019
NDM16-Sn-10	P. nodorum	USA	North Dakota	durum wheat	2016	TRUE	Illumina	Richards et al. 2019
NDM16-Sn-2	P. nodorum	USA	North Dakota	durum wheat	2016	FALSE	Illumina	Richards et al. 2019
NDM16-Sn-3	P. nodorum	USA	North Dakota	durum wheat	2016	TRUE	Illumina	Richards et al. 2019
NDM16-Sn-4	P. nodorum	USA	North Dakota	durum wheat	2016	TRUE	Illumina	Richards et al. 2019
NDM16-Sn-5	P. nodorum	USA	North Dakota	durum wheat	2016	FALSE	Illumina	Richards et al. 2019
NDM16-Sn-6	P. nodorum	USA	North Dakota	durum wheat	2016	FALSE	Illumina	Richards et al. 2019
NDM16-Sn-7	P. nodorum	USA	North Dakota	durum wheat	2016	TRUE	Illumina	Richards et al. 2019
NDM16-Sn-8	P. nodorum	USA	North Dakota	durum wheat	2016	TRUE	Illumina	Richards et al. 2019
NDM16-Sn-9	P. nodorum	USA	North Dakota	durum wheat	2016	TRUE	Illumina	Richards et al. 2019
NDP16-Sn-1	P. nodorum	USA	North Dakota	durum wheat	2016	FALSE	Illumina	Richards et al. 2019
NDP16-Sn-10	P. nodorum	USA	North Dakota	durum wheat	2016	No coverage	Illumina	Richards et al. 2019
NDP16-Sn-11	P. nodorum	USA	North Dakota	durum wheat	2016	TRUE	Illumina	Richards et al. 2019
NDP16-Sn-12	P. nodorum	USA	North Dakota	durum wheat	2016	FALSE	Illumina	Richards et al. 2019
NDP16-Sn-2	P. nodorum	USA	North Dakota	durum wheat	2016	FALSE	Illumina	Richards et al. 2019
NDP16-Sn-3	P. nodorum	USA	North Dakota	durum wheat	2016	TRUE	Illumina	Richards et al. 2019
NDP16-Sn-4	P. nodorum	USA	North Dakota	durum wheat	2016	TRUE	Illumina	Richards et al. 2019
NDP16-Sn-5	P. nodorum	USA	North Dakota	durum wheat	2016	FALSE	Illumina	Richards et al. 2019
NDP16-Sn-6	P. nodorum	USA	North Dakota	durum wheat	2016	FALSE	Illumina	Richards et al. 2019
NDP16-Sn-7	P. nodorum	USA	North Dakota	durum wheat	2016	FALSE	Illumina	Richards et al. 2019
Sn50	P. nodorum	USA	North Dakota	wheat	No data	TRUE	Illumina	Richards et al. 2019
Sn6	P. nodorum	USA	North Dakota	wheat	No data	TRUE	Illumina	Richards et al. 2019
82-4841	P. avenaria f. sp. Tritici	USA	North Dakota	No data	1982	No coverage	Illumina	Syme et al. 2018
83-6011-2	P. avenaria f. sp. Tritici	USA	North Dakota	bromegrass	1983	No gene	Illumina	Syme et al. 2018
SN2000	P. nodorum	USA	North Dakota	wheat	2000	FALSE	Reference	Richards et al. 2017
SN4	P. nodorum	USA	North Dakota	wheat	2003	TRUE	Reference	Richards et al. 2017
OH03Sn1180	P. nodorum	USA	Ohio	wheat	2003	TRUE	Illumina	Richards et al. 2019
OH03Sn123	P. nodorum	USA	Ohio	wheat	2003	No coverage	Illumina	Richards et al. 2019
OH03Sn1354	P. nodorum	USA	Ohio	wheat	2003	TRUE	Illumina	Richards et al. 2019
OH03Sn14	P. nodorum	USA	Ohio	wheat	2003	TRUE	Illumina	Richards et al. 2019
OH03Sn1501	P. nodorum	USA	Ohio	wheat	2003	TRUE	Illumina	Richards et al. 2019
OH03Sn1553	P. nodorum	USA	Ohio	wheat	2003	TRUE	Illumina	Richards et al. 2019
OH03Sn39	P. nodorum	USA	Ohio	wheat	2003	No coverage	Illumina	Richards et al. 2019
OH03Sn601	P. nodorum	USA	Ohio	wheat	2003	TRUE	Illumina	Richards et al. 2019
OH03Sn61	P. nodorum	USA	Ohio	wheat	2003	TRUE	Illumina	Richards et al. 2019
OH03Sn65	P. nodorum	USA	Ohio	wheat	2003	TRUE	Illumina	Richards et al. 2019
OH03Sn8	P. nodorum	USA	Ohio	wheat	2003	TRUE	Illumina	Richards et al. 2019
OH03Sn801	P. nodorum	USA	Ohio	wheat	2003	TRUE	Illumina	Richards et al. 2019
OH03Sn84	P. nodorum	USA	Ohio	wheat	2003	TRUE	Illumina	Richards et al. 2019
OH03Sn850	P. nodorum	USA	Ohio	wheat	2003	TRUE	Illumina	Richards et al. 2019
OH03 Sn-1501	P. nodorum	USA	Ohio	winter wheat	2003	TRUE	Illumina	Syme et al. 2018
SN69	P. nodorum	USA	Ohio	wheat	2000	TRUE	Illumina	Richards et al. 2019
OKG16-Sn-1	P. nodorum	USA	Oklahoma	winter wheat	2016	TRUE	Illumina	Richards et al. 2019
OKG16-Sn-10	P. nodorum	USA	Oklahoma	winter wheat	2016	TRUE	Illumina	Richards et al. 2019
OKG16-Sn-11	P. nodorum	USA	Oklahoma	winter wheat	2016	TRUE	Illumina	Richards et al. 2019
OKG16-Sn-12	P. nodorum	USA	Oklahoma	winter wheat	2016	TRUE	Illumina	Richards et al. 2019
OKG16-Sn-13	P. nodorum	USA	Oklahoma	winter wheat	2016	TRUE	Illumina	Richards et al. 2019
OKG16-Sn-14	P. nodorum	USA	Oklahoma	winter wheat	2016	TRUE	Illumina	Richards et al. 2019
OKG16-Sn-15	P. nodorum	USA	Oklahoma	winter wheat	2016	TRUE	Illumina	Richards et al. 2019
OKG16-Sn-16	P. nodorum	USA	Oklahoma	winter wheat	2016	TRUE	Illumina	Richards et al. 2019
OKG16-Sn-17	P. nodorum	USA	Oklahoma	winter wheat	2016	TRUE	Illumina	Richards et al. 2019
OKG16-Sn-2	P. nodorum	USA	Oklahoma	winter wheat	2016	TRUE	Illumina	Richards et al. 2019
OKG16-Sn-3	P. nodorum	USA	Oklahoma	winter wheat	2016	TRUE	Illumina	Richards et al. 2019
OKG16-Sn-4	P. nodorum	USA	Oklahoma	winter wheat	2016	TRUE	Illumina	Richards et al. 2019
OKG16-Sn-5	P. nodorum	USA	Oklahoma	winter wheat	2016	TRUE	Illumina	Richards et al. 2019
OKG16-Sn-6	P. nodorum	USA	Oklahoma	winter wheat	2016	TRUE	Illumina	Richards et al. 2019
OKG16-Sn-7	P. nodorum	USA	Oklahoma	winter wheat	2016	TRUE	Illumina	Richards et al. 2019
OKG16-Sn-8	P. nodorum	USA	Oklahoma	winter wheat	2016	TRUE	Illumina	Richards et al. 2019
OKG16-Sn-9	P. nodorum	USA	Oklahoma	winter wheat	2016	TRUE	Illumina	Richards et al. 2019
OR_A1C	NA	USA	Oregon	No data	1993	TRUE	Illumina	Pereira et al. 2019
OR_A2B	NA	USA	Oregon	No data	1993	TRUE	Illumina	Pereira et al. 2019
OR_C3A	NA	USA	Oregon	No data	1993	TRUE	Illumina	Pereira et al. 2019
OR_C4D	NA	USA	Oregon	No data	1993	TRUE	Illumina	Pereira et al. 2019
OR_C5A	NA	USA	Oregon	No data	1993	TRUE	Illumina	Pereira et al. 2019
OR_C8A	NA	USA	Oregon	No data	1993	TRUE	Illumina	Pereira et al. 2019
OR_E3A	NA	USA	Oregon	No data	1993	TRUE	Illumina	Pereira et al. 2019
OR_HBH4B	NA	USA	Oregon	No data	1993	TRUE	Illumina	Pereira et al. 2019
OR_HBH4D	NA	USA	Oregon	No data	1993	TRUE	Illumina	Pereira et al. 2019
OR_HBH5A	NA	USA	Oregon	No data	1993	TRUE	Illumina	Pereira et al. 2019
OR_HBH7B	NA	USA	Oregon	No data	1993	TRUE	Illumina	Pereira et al. 2019
OR_HBH7C	NA	USA	Oregon	No data	1993	TRUE	Illumina	Pereira et al. 2019
OR_HBH8C	NA	USA	Oregon	No data	1993	TRUE	Illumina	Pereira et al. 2019
OR_HBH8D	NA	USA	Oregon	No data	1993	TRUE	Illumina	Pereira et al. 2019
OR_HBH9B	NA	USA	Oregon	No data	1993	TRUE	Illumina	Pereira et al. 2019
OR_HDH2B	NA	USA	Oregon	No data	1993	TRUE	Illumina	Pereira et al. 2019
OR_HFH2D	NA	USA	Oregon	No data	1993	TRUE	Illumina	Pereira et al. 2019
OR_HFH3A	NA	USA	Oregon	No data	1993	TRUE	Illumina	Pereira et al. 2019
OR_HFH9B	NA	USA	Oregon	No data	1993	TRUE	Illumina	Pereira et al. 2019
OR_HFHC6	NA	USA	Oregon	No data	1993	TRUE	Illumina	Pereira et al. 2019
SnOre11-2	P. nodorum	USA	Oregon	wheat	2011	TRUE	Illumina	Richards et al. 2019
SnOre11-3	P. nodorum	USA	Oregon	wheat	2011	TRUE	Illumina	Richards et al. 2019
SnOre11-4	P. nodorum	USA	Oregon	wheat	2011	TRUE	Illumina	Richards et al. 2019
SnOre11-5	P. nodorum	USA	Oregon	wheat	2011	TRUE	Illumina	Richards et al. 2019
SnOre11-6	P. nodorum	USA	Oregon	wheat	2011	TRUE	Illumina	Richards et al. 2019
SNORE11-7	P. nodorum	USA	Oregon	wheat	2011	TRUE	Illumina	Richards et al. 2019
SNORE11-8	P. nodorum	USA	Oregon	wheat	2011	TRUE	Illumina	Richards et al. 2019
SnOre11-1	P. nodorum	USA	Oregon	winter wheat	2011	TRUE	Illumina	Syme et al. 2018
SC3-2	P. nodorum	USA	South Carolina	winter wheat	2008	TRUE	Illumina	Richards et al. 2019
SC3-3	P. nodorum	USA	South Carolina	winter wheat	2008	TRUE	Illumina	Richards et al. 2019
SC3-4	P. nodorum	USA	South Carolina	winter wheat	2008	TRUE	Illumina	Richards et al. 2019
SC 3-1	P. nodorum	USA	South Carolina	winter wheat	2008	TRUE	Illumina	Syme et al. 2018
SDRF16-Sn-1	P. nodorum	USA	South Dakota	winter wheat	2016	TRUE	Illumina	Richards et al. 2019
SDRF16-Sn-2	P. nodorum	USA	South Dakota	winter wheat	2016	TRUE	Illumina	Richards et al. 2019
SDRF16-Sn-4	P. nodorum	USA	South Dakota	winter wheat	2016	TRUE	Illumina	Richards et al. 2019
SDRF16-Sn-5	P. nodorum	USA	South Dakota	winter wheat	2016	TRUE	Illumina	Richards et al. 2019
SDRF16-Sn-6	P. nodorum	USA	South Dakota	winter wheat	2016	TRUE	Illumina	Richards et al. 2019
SDRF16-Sn-7	P. nodorum	USA	South Dakota	winter wheat	2016	TRUE	Illumina	Richards et al. 2019
SDRF16-Sn-8	P. nodorum	USA	South Dakota	winter wheat	2016	TRUE	Illumina	Richards et al. 2019
SDRF16-Sn-9	P. nodorum	USA	South Dakota	winter wheat	2016	TRUE	Illumina	Richards et al. 2019
TN5-2	P. nodorum	USA	Tennessee	winter wheat	2008	TRUE	Illumina	Richards et al. 2019
TN5-3	P. nodorum	USA	Tennessee	winter wheat	2008	TRUE	Illumina	Richards et al. 2019
TN5-4	P. nodorum	USA	Tennessee	winter wheat	2008	TRUE	Illumina	Richards et al. 2019
TN5-5	P. nodorum	USA	Tennessee	winter wheat	2008	TRUE	Illumina	Richards et al. 2019
TN 5-1	P. nodorum	USA	Tennessee	winter wheat	2008	TRUE	Illumina	Syme et al. 2018
TX_XA3B1	NA	USA	Texas	No data	1992	TRUE	Illumina	Pereira et al. 2019
TX_XA3C1	NA	USA	Texas	No data	1992	TRUE	Illumina	Pereira et al. 2019
TX_XA5C2	NA	USA	Texas	No data	1992	TRUE	Illumina	Pereira et al. 2019
TX_XC1.1	NA	USA	Texas	No data	1992	TRUE	Illumina	Pereira et al. 2019
TX_XC2.1	NA	USA	Texas	No data	1992	FALSE	Illumina	Pereira et al. 2019
TX_XC6.2	NA	USA	Texas	No data	1992	TRUE	Illumina	Pereira et al. 2019
TX_XC6.3	NA	USA	Texas	No data	1992	TRUE	Illumina	Pereira et al. 2019
TX_XD3.1	NA	USA	Texas	No data	1992	TRUE	Illumina	Pereira et al. 2019
TX_XG1.1	NA	USA	Texas	No data	1992	TRUE	Illumina	Pereira et al. 2019
TX_XG2.1	NA	USA	Texas	No data	1992	TRUE	Illumina	Pereira et al. 2019
TX_XH1.1	NA	USA	Texas	No data	1992	TRUE	Illumina	Pereira et al. 2019
TX_XH1.4	NA	USA	Texas	No data	1992	TRUE	Illumina	Pereira et al. 2019
TX_XH2.3	NA	USA	Texas	No data	1992	TRUE	Illumina	Pereira et al. 2019
SNOV92XD1.3	P. nodorum	USA	Texas	wheat	1992	No coverage	Illumina	Richards et al. 2019
SNOV92XD4	P. nodorum	USA	Texas	wheat	1992	No coverage	Illumina	Richards et al. 2019
SNOV92XF1	P. nodorum	USA	Texas	wheat	1992	TRUE	Illumina	Richards et al. 2019
SNOV92XF2	P. nodorum	USA	Texas	wheat	1992	TRUE	Illumina	Richards et al. 2019
SNOV92XH1	P. nodorum	USA	Texas	wheat	1992	TRUE	Illumina	Richards et al. 2019
SNOV92XD1.3	P. nodorum	USA	Texas	wheat	1992	No gene	Illumina	Syme et al. 2018
SN79	P. nodorum	USA	USA	grass	2000	No gene	Reference	Richards et al. 2017
VA5-2	P. nodorum	USA	Virginia	winter wheat	2008	No coverage	Illumina	Richards et al. 2019
VA5-3	P. nodorum	USA	Virginia	winter wheat	2008	TRUE	Illumina	Richards et al. 2019
VA5-4	P. nodorum	USA	Virginia	winter wheat	2008	No coverage	Illumina	Richards et al. 2019
VA5-5	P. nodorum	USA	Virginia	winter wheat	2008	No coverage	Illumina	Richards et al. 2019
VA 5-2	P. nodorum	USA	Virginia	winter wheat	2012	No gene	Illumina	Syme et al. 2018
Mt.Baker	P. avenaria	USA	Washingtion state	No data	2009	No coverage	Illumina	Syme et al. 2018
15FG109	P. nodorum	Western Australia	Arrowsmith East	No data	2014	FALSE	PCR	Phan et al. 2020
15FG324	P. nodorum	Western Australia	Arrowsmith East	No data	2014	FALSE	PCR	Phan et al. 2020
WAC740	P. nodorum	Western Australia	Badgingarra	No data	2014	FALSE	PCR	Phan et al. 2020
WAC8390	P. nodorum	Western Australia	Badgingarra	No data	1990	FALSE	PCR	Phan et al. 2020
WAC8410	P. nodorum	Western Australia	Badgingarra	No data	1991	FALSE	PCR	Phan et al. 2020
WAC741	P. nodorum	Western Australia	Carnamah	No data	2014	FALSE	PCR	Phan et al. 2020
15FG226	P. nodorum	Western Australia	Cunderdin	No data	2015	FALSE	PCR	Phan et al. 2020
15FG100	P. nodorum	Western Australia	Dandaragan	No data	2015	FALSE	PCR	Phan et al. 2020
15FG101	P. nodorum	Western Australia	Dandaragan	No data	2015	TRUE	PCR	Phan et al. 2020
15FG102	P. nodorum	Western Australia	Dandaragan	No data	2015	FALSE	PCR	Phan et al. 2020
15FG103	P. nodorum	Western Australia	Dandaragan	No data	2015	FALSE	PCR	Phan et al. 2020
15FG104	P. nodorum	Western Australia	Dandaragan	No data	2015	FALSE	PCR	Phan et al. 2020
15FG105	P. nodorum	Western Australia	Dandaragan	No data	2015	FALSE	PCR	Phan et al. 2020
15FG99	P. nodorum	Western Australia	Dandaragan	No data	2015	FALSE	PCR	Phan et al. 2020
WAC13690	P. nodorum	Western Australia	Dongara	No data	2013	FALSE	PCR	Phan et al. 2020
WAC13691	P. nodorum	Western Australia	Dongara	No data	2013	FALSE	PCR	Phan et al. 2020
15FG53	P. nodorum	Western Australia	East Buntine	No data	2014	FALSE	PCR	Phan et al. 2020
53FG143	P. nodorum	Western Australia	East Buntine	No data	2014	FALSE	PCR	Phan et al. 2020
WAC4808	P. nodorum	Western Australia	East Chapman	No data	1986	FALSE	PCR	Phan et al. 2020
WAC739	P. nodorum	Western Australia	Eneabba	No data	2014	FALSE	PCR	Phan et al. 2020
15FG229	P. nodorum	Western Australia	Eradu	No data	2015	FALSE	PCR	Phan et al. 2020
FGW003_5	P. nodorum	Western Australia	Eradu	No data	2015	FALSE	PCR	Phan et al. 2020
15FG235	P. nodorum	Western Australia	Esperance	No data	2015	TRUE	PCR	Phan et al. 2020
15FG237	P. nodorum	Western Australia	Esperance	No data	2015	FALSE	PCR	Phan et al. 2020
Gerald1	P. nodorum	Western Australia	Geraldton	No data	2011	FALSE	PCR	Phan et al. 2020
Gerald4	P. nodorum	Western Australia	Geraldton	No data	2011	TRUE	PCR	Phan et al. 2020
WAC13068	P. nodorum	Western Australia	Geraldton	No data	2005	FALSE	PCR	Phan et al. 2020
WAC13069	P. nodorum	Western Australia	Geraldton	No data	2005	FALSE	PCR	Phan et al. 2020
WAC13070	P. nodorum	Western Australia	Geraldton	No data	2005	FALSE	PCR	Phan et al. 2020
WAC13071	P. nodorum	Western Australia	Geraldton	No data	2005	FALSE	PCR	Phan et al. 2020
WAC13072	P. nodorum	Western Australia	Geraldton	No data	2005	TRUE	PCR	Phan et al. 2020
WAC13073	P. nodorum	Western Australia	Geraldton	No data	2005	TRUE	PCR	Phan et al. 2020
WAC13074	P. nodorum	Western Australia	Geraldton	No data	2005	FALSE	PCR	Phan et al. 2020
WAC13075	P. nodorum	Western Australia	Geraldton	No data	2005	FALSE	PCR	Phan et al. 2020
WAC13076	P. nodorum	Western Australia	Geraldton	No data	2005	FALSE	PCR	Phan et al. 2020
WAC13077	P. nodorum	Western Australia	Geraldton	No data	2005	TRUE	PCR	Phan et al. 2020
WAC13402	P. nodorum	Western Australia	Geraldton	No data	2011	TRUE	PCR	Phan et al. 2020
WAC13403	P. nodorum	Western Australia	Geraldton	No data	2011	FALSE	PCR	Phan et al. 2020
WAC13404	P. nodorum	Western Australia	Geraldton	No data	2011	FALSE	PCR	Phan et al. 2020
WAC13405	P. nodorum	Western Australia	Geraldton	No data	2011	FALSE	PCR	Phan et al. 2020
WAC13418	P. nodorum	Western Australia	Geraldton	No data	1996	FALSE	PCR	Phan et al. 2020
WAC13443	P. nodorum	Western Australia	Geraldton	No data	2011	TRUE	PCR	Phan et al. 2020
WAC13446	P. nodorum	Western Australia	Geraldton	No data	2011	FALSE	PCR	Phan et al. 2020
WAC13447	P. nodorum	Western Australia	Geraldton	No data	2011	FALSE	PCR	Phan et al. 2020
WAC13523	P. nodorum	Western Australia	Geraldton	No data	2011	FALSE	PCR	Phan et al. 2020
WAC13524	P. nodorum	Western Australia	Geraldton	No data	2011	FALSE	PCR	Phan et al. 2020
WAC13525	P. nodorum	Western Australia	Geraldton	No data	2011	FALSE	PCR	Phan et al. 2020
WAC13526	P. nodorum	Western Australia	Geraldton	No data	2011	FALSE	PCR	Phan et al. 2020
WAC13527	P. nodorum	Western Australia	Geraldton	No data	2011	FALSE	PCR	Phan et al. 2020
WAC13528	P. nodorum	Western Australia	Geraldton	No data	2011	FALSE	PCR	Phan et al. 2020
WAC13529	P. nodorum	Western Australia	Geraldton	No data	2011	FALSE	PCR	Phan et al. 2020
WAC13530	P. nodorum	Western Australia	Geraldton	No data	2011	FALSE	PCR	Phan et al. 2020
WAC13531	P. nodorum	Western Australia	Geraldton	No data	2011	FALSE	PCR	Phan et al. 2020
WAC13532	P. nodorum	Western Australia	Geraldton	No data	2011	FALSE	PCR	Phan et al. 2020
WAC13615	P. nodorum	Western Australia	Geraldton	No data	2012	FALSE	PCR	Phan et al. 2020
WAC13616	P. nodorum	Western Australia	Geraldton	No data	2012	FALSE	PCR	Phan et al. 2020
WAC13617	P. nodorum	Western Australia	Geraldton	No data	2012	FALSE	PCR	Phan et al. 2020
WAC13630	P. nodorum	Western Australia	Geraldton	No data	2012	FALSE	PCR	Phan et al. 2020
WAC13631	P. nodorum	Western Australia	Geraldton	No data	2012	FALSE	PCR	Phan et al. 2020
WAC13632	P. nodorum	Western Australia	Geraldton	No data	2012	FALSE	PCR	Phan et al. 2020
WAC13666	P. nodorum	Western Australia	Geraldton	No data	2013	FALSE	PCR	Phan et al. 2020
WAC13667	P. nodorum	Western Australia	Geraldton	No data	2013	FALSE	PCR	Phan et al. 2020
WAC8384	P. nodorum	Western Australia	Geraldton	No data	1990	FALSE	PCR	Phan et al. 2020
15FG107	P. nodorum	Western Australia	Jennacubbine	No data	2014	FALSE	PCR	Phan et al. 2020
15FG120	P. nodorum	Western Australia	Jennacubbine	No data	2014	TRUE	PCR	Phan et al. 2020
Meck1	P. nodorum	Western Australia	Meckering	No data	2009	FALSE	PCR	Phan et al. 2020
Meck3	P. nodorum	Western Australia	Meckering	No data	2009	FALSE	PCR	Phan et al. 2020
Meck5	P. nodorum	Western Australia	Meckering	No data	2009	FALSE	PCR	Phan et al. 2020
Meck6	P. nodorum	Western Australia	Meckering	No data	2009	FALSE	PCR	Phan et al. 2020
Meck8	P. nodorum	Western Australia	Meckering	No data	2009	TRUE	PCR	Phan et al. 2020
S1FT3A	P. nodorum	Western Australia	Meckering	No data	2009	FALSE	PCR	Phan et al. 2020
S1FT3B	P. nodorum	Western Australia	Meckering	No data	2009	FALSE	PCR	Phan et al. 2020
S4FT3A	P. nodorum	Western Australia	Meckering	No data	2009	TRUE	PCR	Phan et al. 2020
16FG06	P. nodorum	Western Australia	Mingenew	No data	2016	FALSE	PCR	Phan et al. 2020
16FG158	P. nodorum	Western Australia	Mingenew	No data	2016	FALSE	PCR	Phan et al. 2020
16FG159	P. nodorum	Western Australia	Mingenew	No data	2016	FALSE	PCR	Phan et al. 2020
16FG160	P. nodorum	Western Australia	Mingenew	No data	2016	FALSE	PCR	Phan et al. 2020
16FG161	P. nodorum	Western Australia	Mingenew	No data	2016	FALSE	PCR	Phan et al. 2020
16FG162	P. nodorum	Western Australia	Mingenew	No data	2016	FALSE	PCR	Phan et al. 2020
16FG163	P. nodorum	Western Australia	Mingenew	No data	2016	FALSE	PCR	Phan et al. 2020
16FG164	P. nodorum	Western Australia	Mingenew	No data	2016	FALSE	PCR	Phan et al. 2020
16FG165	P. nodorum	Western Australia	Mingenew	No data	2016	FALSE	PCR	Phan et al. 2020
16FG166	P. nodorum	Western Australia	Mingenew	No data	2016	FALSE	PCR	Phan et al. 2020
16FG167	P. nodorum	Western Australia	Mingenew	No data	2016	FALSE	PCR	Phan et al. 2020
16FG168	P. nodorum	Western Australia	Mingenew	No data	2016	FALSE	PCR	Phan et al. 2020
16FG169	P. nodorum	Western Australia	Mingenew	No data	2016	FALSE	PCR	Phan et al. 2020
WAC4321	P. nodorum	Western Australia	Mount Barker	No data	1985	FALSE	PCR	Phan et al. 2020
Mur_51	P. nodorum	Western Australia	Murdoch	No data	2011	FALSE	PCR	Phan et al. 2020
Mur_S3	P. nodorum	Western Australia	Murdoch	No data	2011	FALSE	PCR	Phan et al. 2020
15FG039	Phoma sp.	Western Australia	Muresk	No data	2015	No gene	PCR	Phan et al. 2020
15FG046	Pat1	Western Australia	Muresk	No data	2015	No gene	PCR	Phan et al. 2020
15FG37	P. nodorum	Western Australia	Muresk	No data	2015	FALSE	PCR	Phan et al. 2020
15FG38	P. nodorum	Western Australia	Muresk	No data	2015	FALSE	PCR	Phan et al. 2020
15FG47	P. nodorum	Western Australia	Muresk	No data	2015	TRUE	PCR	Phan et al. 2020
15FG49	P. nodorum	Western Australia	Muresk	No data	2015	TRUE	PCR	Phan et al. 2020
AUS_1A3	P. nodorum	Western Australia	Narrogin	wheat	2001	FALSE	Illumina	Pereira et al. 2019
AUS_1A5	P. nodorum	Western Australia	Narrogin	wheat	2001	TRUE	Illumina	Pereira et al. 2019
AUS_1A9	P. nodorum	Western Australia	Narrogin	wheat	2001	TRUE	Illumina	Pereira et al. 2019
AUS_1B3	P. nodorum	Western Australia	Narrogin	wheat	2001	FALSE	Illumina	Pereira et al. 2019
AUS_1B4	P. nodorum	Western Australia	Narrogin	wheat	2001	FALSE	Illumina	Pereira et al. 2019
AUS_1B6	P. nodorum	Western Australia	Narrogin	wheat	2001	FALSE	Illumina	Pereira et al. 2019
AUS_1B8	P. nodorum	Western Australia	Narrogin	wheat	2001	FALSE	Illumina	Pereira et al. 2019
AUS_1C3	P. nodorum	Western Australia	Narrogin	wheat	2001	FALSE	Illumina	Pereira et al. 2019
AUS_1C7	P. nodorum	Western Australia	Narrogin	wheat	2001	FALSE	Illumina	Pereira et al. 2019
AUS_1D4	P. nodorum	Western Australia	Narrogin	wheat	2001	FALSE	Illumina	Pereira et al. 2019
AUS_1E10	P. nodorum	Western Australia	Narrogin	wheat	2001	FALSE	Illumina	Pereira et al. 2019
AUS_1E2	P. nodorum	Western Australia	Narrogin	wheat	2001	FALSE	Illumina	Pereira et al. 2019
AUS_1E4	P. nodorum	Western Australia	Narrogin	wheat	2001	FALSE	Illumina	Pereira et al. 2019
AUS_1E6	P. nodorum	Western Australia	Narrogin	wheat	2001	FALSE	Illumina	Pereira et al. 2019
AUS_1E8	P. nodorum	Western Australia	Narrogin	wheat	2001	FALSE	Illumina	Pereira et al. 2019
AUS_1F2	P. nodorum	Western Australia	Narrogin	wheat	2001	FALSE	Illumina	Pereira et al. 2019
AUS_1F3	P. nodorum	Western Australia	Narrogin	wheat	2001	FALSE	Illumina	Pereira et al. 2019
AUS_1F4	P. nodorum	Western Australia	Narrogin	wheat	2001	FALSE	Illumina	Pereira et al. 2019
AUS_1G1	P. nodorum	Western Australia	Narrogin	wheat	2001	FALSE	Illumina	Pereira et al. 2019
AUS_1G5	P. nodorum	Western Australia	Narrogin	wheat	2001	FALSE	Illumina	Pereira et al. 2019
AUS_A7	P. nodorum	Western Australia	Narrogin	wheat	2001	FALSE	Illumina	Pereira et al. 2019
Sn15	P. nodorum	Western Australia	Narrogin	wheat	2001	FALSE	Reference	Syme et al. 2016
15FG28	P. nodorum	Western Australia	Northam	No data	2015	FALSE	PCR	Phan et al. 2020
15FG31	P. nodorum	Western Australia	Northam	No data	2015	FALSE	PCR	Phan et al. 2020
15FG33	P. nodorum	Western Australia	Northam	No data	2015	FALSE	PCR	Phan et al. 2020
FG106	P. nodorum	Western Australia	Northam	No data	2015	FALSE	PCR	Phan et al. 2020
FG107	P. nodorum	Western Australia	Northam	No data	2015	FALSE	PCR	Phan et al. 2020
FG108	P. nodorum	Western Australia	Northam	No data	2015	TRUE	PCR	Phan et al. 2020
Nor_RAC2182_1	P. nodorum	Western Australia	Northam	No data	2015	TRUE	PCR	Phan et al. 2020
Nor_RAC2182_2	P. nodorum	Western Australia	Northam	No data	2015	FALSE	PCR	Phan et al. 2020
Northam_Emu1	P. nodorum	Western Australia	Northam	No data	2015	FALSE	PCR	Phan et al. 2020
Northam_Emu2	P. nodorum	Western Australia	Northam	No data	2015	TRUE	PCR	Phan et al. 2020
Northam_Mace1	P. nodorum	Western Australia	Northam	No data	2015	FALSE	PCR	Phan et al. 2020
Northam_Mace2	P. nodorum	Western Australia	Northam	No data	2015	TRUE	PCR	Phan et al. 2020
Northam_Magenta	P. nodorum	Western Australia	Northam	No data	2015	FALSE	PCR	Phan et al. 2020
Northam_WGT	P. nodorum	Western Australia	Northam	No data	2015	FALSE	PCR	Phan et al. 2020
WAC13955	P. nodorum	Western Australia	Northam	No data	2016	FALSE	PCR	Phan et al. 2020
201FG208	P. nodorum	Western Australia	Regans Ford	No data	2014	FALSE	PCR	Phan et al. 2020
201FG209	P. nodorum	Western Australia	Regans Ford	No data	2014	FALSE	PCR	Phan et al. 2020
201FG211	P. nodorum	Western Australia	Regans Ford	No data	2014	FALSE	PCR	Phan et al. 2020
201FG218	P. nodorum	Western Australia	Regans Ford	No data	2014	FALSE	PCR	Phan et al. 2020
201FG219	P. nodorum	Western Australia	Regans Ford	No data	2014	FALSE	PCR	Phan et al. 2020
202FG212	P. nodorum	Western Australia	Regans Ford	No data	2014	FALSE	PCR	Phan et al. 2020
203FG213	P. nodorum	Western Australia	Regans Ford	No data	2014	FALSE	PCR	Phan et al. 2020
203FG217	P. nodorum	Western Australia	Regans Ford	No data	2014	No gene	PCR	Phan et al. 2020
204FG214	P. nodorum	Western Australia	Regans Ford	No data	2014	FALSE	PCR	Phan et al. 2020
204FG221	P. nodorum	Western Australia	Regans Ford	No data	2014	FALSE	PCR	Phan et al. 2020
204FG222	P. nodorum	Western Australia	Regans Ford	No data	2014	FALSE	PCR	Phan et al. 2020
204FG223	P. nodorum	Western Australia	Regans Ford	No data	2014	FALSE	PCR	Phan et al. 2020
205FG215	P. nodorum	Western Australia	Regans Ford	No data	2014	FALSE	PCR	Phan et al. 2020
205FG216	P. nodorum	Western Australia	Regans Ford	No data	2014	FALSE	PCR	Phan et al. 2020
205FG225	P. nodorum	Western Australia	Regans Ford	No data	2014	FALSE	PCR	Phan et al. 2020
206FG226	P. nodorum	Western Australia	Regans Ford	No data	2014	FALSE	PCR	Phan et al. 2020
206FG227	P. nodorum	Western Australia	Regans Ford	No data	2014	FALSE	PCR	Phan et al. 2020
903FG214	P. nodorum	Western Australia	Regans Ford	No data	2014	FALSE	PCR	Phan et al. 2020
WAC9178	P. nodorum	Western Australia	South Perth	No data	1996	FALSE	PCR	Phan et al. 2020
15FG110	P. nodorum	Western Australia	Southern Brook	No data	2014	FALSE	PCR	Phan et al. 2020
15FG111	P. nodorum	Western Australia	Southern Brook	No data	2014	TRUE	PCR	Phan et al. 2020
15FG112	P. nodorum	Western Australia	Southern Brook	No data	2014	FALSE	PCR	Phan et al. 2020
15FG113	P. nodorum	Western Australia	Southern Brook	No data	2014	FALSE	PCR	Phan et al. 2020
15FG114	P. nodorum	Western Australia	Southern Brook	No data	2014	TRUE	PCR	Phan et al. 2020
15FG115	P. nodorum	Western Australia	Southern Brook	No data	2014	FALSE	PCR	Phan et al. 2020
15FG116	P. nodorum	Western Australia	Southern Brook	No data	2014	TRUE	PCR	Phan et al. 2020
15FG117	P. nodorum	Western Australia	Southern Brook	No data	2014	TRUE	PCR	Phan et al. 2020
15FG118	P. nodorum	Western Australia	Southern Brook	No data	2014	FALSE	PCR	Phan et al. 2020
15FG119	P. nodorum	Western Australia	Southern Brook	No data	2014	FALSE	PCR	Phan et al. 2020
15FG04	P. nodorum	Western Australia	Western Australia	No data	2015	FALSE	PCR	Phan et al. 2020
16FG170	P. nodorum	Western Australia	Western Australia	No data	2016	FALSE	PCR	Phan et al. 2020
16FG171	P. nodorum	Western Australia	Western Australia	No data	2016	FALSE	PCR	Phan et al. 2020
205FG212	P. nodorum	Western Australia	Western Australia	No data	2014	FALSE	PCR	Phan et al. 2020
WAC2216	P. nodorum	Western Australia	Western Australia	No data	1972	FALSE	PCR	Phan et al. 2020
WAC2285	P. nodorum	Western Australia	Western Australia	No data	1973	FALSE	PCR	Phan et al. 2020
WAC2810	P. nodorum	Western Australia	Western Australia	No data	No data	FALSE	PCR	Phan et al. 2020
WAC2813	P. nodorum	Western Australia	Western Australia	No data	1980	FALSE	PCR	Phan et al. 2020
WAC4303	P. nodorum	Western Australia	Western Australia	No data	1985	FALSE	PCR	Phan et al. 2020
WAC4319	P. nodorum	Western Australia	Western Australia	No data	1985	FALSE	PCR	Phan et al. 2020
WAC4648	P. nodorum	Western Australia	Western Australia	No data	1986	FALSE	PCR	Phan et al. 2020
WAC8635	P. nodorum	Western Australia	Western Australia	No data	1994	FALSE	PCR	Phan et al. 2020
201FG49	P. nodorum	Western Australia	Wongan Hills	No data	2014	FALSE	PCR	Phan et al. 2020
203FG58	P. nodorum	Western Australia	Wongan Hills	No data	2014	FALSE	PCR	Phan et al. 2020
205FG410	P. nodorum	Western Australia	Wongan Hills	No data	2014	FALSE	PCR	Phan et al. 2020
205FG63	P. nodorum	Western Australia	Wongan Hills	No data	2014	FALSE	PCR	Phan et al. 2020
206FG66	P. nodorum	Western Australia	Wongan Hills	No data	2014	FALSE	PCR	Phan et al. 2020
206FG67	P. nodorum	Western Australia	Wongan Hills	No data	2014	FALSE	PCR	Phan et al. 2020
206FG68	P. nodorum	Western Australia	Wongan Hills	No data	2014	FALSE	PCR	Phan et al. 2020
202FG414	P. nodorum	Western Australia	York	No data	2014	FALSE	PCR	Phan et al. 2020
205FG142	P. nodorum	Western Australia	York	No data	2014	FALSE	PCR	Phan et al. 2020
