## Supplementary material for "Variability in an effector gene promoter of a necrotrophic fungal pathogen dictates epistasis and effector-triggered susceptibility in wheat": S3 File

### Sheet: Summary
CxW lines	Snn1	Snn3	SN15 (-)	SN15 (+)		Average score	All	Snn1	snn1	Snn3	snn3	Snn1/Snn3	Snn1/snn3	snn1/Snn3	snn1/snn3
05Y002–D01–H008	FALSE	FALSE	3.66667	4.33333		SN15 (-)	4.81835	5.6685	3.92912	4.81333	4.82201	5.6	5.7	4.2	3.6
05Y002–D02–H023	FALSE	FALSE	2.33333	3.66667		SN15 (+)	4.41386	5.00733	3.7931	4.47111	4.37217	5	5	4.1	3.5
05Y002–D03–H030	FALSE	FALSE	4.33333	4.5
05Y002–D03–H033	FALSE	FALSE	3	4.33333		Standard deviation
05Y002–D05–H040	FALSE	FALSE	2.5	2.66667		SN15 (-)	1.39245	0.98235	1.28403	1.30667	1.44837	1.1	0.9	1.1	1.2
05Y002–D08–H072	FALSE	FALSE	3.66667	3.33333		SN15 (+)	1.25596	1.06191	1.17557	1.17201	1.30268	1.1	1	1.1	1.1
05Y002–D08–H080	FALSE	FALSE	3.33333	4.66667
05Y002–D10–H101	FALSE	FALSE	3.83333	3.33333		Total lines (incl parents)	179	91	88	76	103	31	60	45	43
05Y002–D17–H177	FALSE	FALSE	6	6.33333
05Y002–D17–H180	FALSE	FALSE	5.66667	3.66667		T-test Pval
05Y002–D17–H181	FALSE	FALSE	3	4		SN15 (-)	3.78e-07	7.37e-09	0.204	0.007	1.4e-05	0.002554	8.358e-07	0.35	0.399
05Y002–D22–H237	FALSE	FALSE	4	5		SN15 (+)
05Y002–D22–H240	FALSE	FALSE	3.66667	3
05Y002–D22–H244	FALSE	FALSE	3	3.33333		T-test Pval
05Y002–D22–H249	FALSE	FALSE	3.33333	2.33333		SN15 (-)		1.1e-20		0.966
05Y002–D23–H283	FALSE	FALSE	4.33333	5.33333		SN15 (+)		6.66e-12		0.572
05Y002–D23–H289	FALSE	FALSE	5	2.66667
05Y002–D24–H302	FALSE	FALSE	6.66667	6
05Y002–D26–H324	FALSE	FALSE	3	3.33333		Linkage groups		Disease LOD
05Y002–D27–H337	FALSE	FALSE	5	5.33333		Group ID	Chromosome	SN15 (-)	SN15 (+)
05Y002–D01–H007	FALSE	FALSE	2.66667	3.33333		LG1	1A	1.537	0.655
05Y002–D01–H013	FALSE	FALSE	3.83333	4.66667		LG11	1B1	22.52	12.05
05Y002–D02–H018	FALSE	FALSE	3.16667	2.66667		LG12	1B2	0.137	0.039
05Y002–D09–H082	FALSE	FALSE	2.66667	2.33333		LG10	1D	0.879	0.783
05Y002–D12–H114	FALSE	FALSE	2	2.66667		LG5	2A1	0.62	0.493
05Y002–D12–H119	FALSE	FALSE	2.33333	3		LG3	2A2	1.089	4.622
05Y002–D14–H130	FALSE	FALSE	6.5	5.5		LG13	2B1	0.72	0.219
05Y002–D14–H137	FALSE	FALSE	4	3.66667		LG4	2B2	0.641	1.188
05Y002–D16–H166	FALSE	FALSE	1.66667	3		LG2	2D	1.076	0.515
05Y002–D17–H178	FALSE	FALSE	3.33333	2.66667		LG14	2D1	1.151	0.779
05Y002–D19–H196	FALSE	FALSE	4	3.16667		LG15	3A	1.455	1.42
05Y002–D19–H201	FALSE	FALSE	3.66667	2		LG16	3A2	1.15	0.233
05Y002–D19–H202	FALSE	FALSE	4.16667	2.33333		LG19	3B1	0.313	0.724
05Y002–D19–H204	FALSE	FALSE	3	2.33333		LG18	3B2	0.704	0.945
05Y002–D19–H212	FALSE	FALSE	2.66667	3.66667		LG17	3D	0.069	0.0096
05Y002–D20–H213	FALSE	FALSE	2.66667	2		LG29	3D1	1.583	0.475
05Y002–D21–H226	FALSE	FALSE	2.66667	1.66667		LG30	3D2	0.501	1.042
05Y002–D21–H232	FALSE	FALSE	3	3		LG6	4A	1.231	1.37
05Y002–D22–H247	FALSE	FALSE	2.33333	3.33333		LG7	4B	0.855	1.941
05Y002–D22–H251	FALSE	FALSE	5.66667	3.66667		LG21	5A	1.099	1.456
05Y002–D22–H262	FALSE	FALSE	2.33333	2.33333		LG20	5B	0.382	0.569
05Y002–D26–H315	FALSE	FALSE	4.66667	3.33333		LG24	6A1	2.233	2.16
05Y002–D26–H320	FALSE	FALSE	3.33333	2		LG28	6A2	1.46	1.152
05Y002–D01–H011	FALSE	TRUE	4.66667	5.16667		LG9	6B	0.578	1.007
05Y002–D02–H022	FALSE	TRUE	2.66667	2.66667		LG25	6D	0.327	0.172
05Y002–D08–H070	FALSE	TRUE	4.33333	4		LG22	7A1	0.779	0.459
05Y002–D08–H071	FALSE	TRUE	7.33333	6.5		LG23	7AB	0.79	0.557
05Y002–D09–H087	FALSE	TRUE	5.33333	3.83333		LG8	7B	0.883	1.156
05Y002–D10–H102	FALSE	TRUE	3.33333	3.66667		LG26	7D1	0.223	0.511
05Y002–D14–H133	FALSE	TRUE	4.33333	3.83333		LG27	7D2	0.39	0.041
05Y002–D14–H135	FALSE	TRUE	3.33333	4.66667
05Y002–D14–H136	FALSE	TRUE	6.16667	5.66667
05Y002–D16–H157	FALSE	TRUE	6	6.16667
05Y002–D19–H195	FALSE	TRUE	5.33333	4.66667
05Y002–D21–H227	FALSE	TRUE	$	$
05Y002–D22–H241	FALSE	TRUE	4.5	3
05Y002–D23–H268	FALSE	TRUE	4.66667	5.33333
05Y002–D24–H297	FALSE	TRUE	3.83333	5.33333
05Y002–D24–H300	FALSE	TRUE	4.16667	5
05Y002–D25–H311	FALSE	TRUE	3.66667	4.33333
05Y002–D26–H316	FALSE	TRUE	5.33333	3.66667
05Y002–D26–H319	FALSE	TRUE	4.33333	5.83333
05Y002–D01–H005	FALSE	TRUE	4	3
05Y002–D06–H054	FALSE	TRUE	4.5	5
05Y002–D06–H056	FALSE	TRUE	5.33333	3.66667
05Y002–D09–H089	FALSE	TRUE	4.66667	4
05Y002–D09–H095	FALSE	TRUE	4.83333	4
05Y002–D09–H096	FALSE	TRUE	5	4.33333
05Y002–D12–H123	FALSE	TRUE	6.33333	4.66667
05Y002–D13–H125	FALSE	TRUE	3	3.66667
05Y002–D14–H131	FALSE	TRUE	5.5	5.83333
05Y002–D16–H150	FALSE	TRUE	3	3.66667
05Y002–D16–H151	FALSE	TRUE	3.33333	3
05Y002–D16–H155	FALSE	TRUE	2.66667	3
05Y002–D16–H162	FALSE	TRUE	3.66667	4.16667
05Y002–D17–H176	FALSE	TRUE	2.66667	2
05Y002–D21–H228	FALSE	TRUE	4	4
05Y002–D23–H269	FALSE	TRUE	4	3.5
05Y002–D23–H274	FALSE	TRUE	3.33333	3
05Y002–D23–H276	FALSE	TRUE	2.66667	3.66667
05Y002–D23–H280	FALSE	TRUE	3	4.5
05Y002–D26–H325	FALSE	TRUE	3.33333	3
05Y002–D26–H327	FALSE	TRUE	3.33333	4.5
05Y002–D27/28–H347	FALSE	TRUE	4.66667	2.33333
05Y002–D27/28–H351	FALSE	TRUE	4	4.83333
05Y002–D28–H341	FALSE	TRUE	5.66667	4.66667
05Y002–D28–H342	FALSE	TRUE	3.66667	2.33333
Wyalkatchem	FALSE	TRUE	2.66667	2.83333
05Y002–D01–H004	TRUE	FALSE	6.5	5.33333
05Y002–D02–H025	TRUE	FALSE	5.66667	5.33333
05Y002–D03–H029	TRUE	FALSE	6.83333	7.33333
05Y002–D03–H034	TRUE	FALSE	7.33333	6.66667
05Y002–D05–H044	TRUE	FALSE	5.5	5.33333
05Y002–D05–H046	TRUE	FALSE	5.66667	5.66667
05Y002–D07–H065	TRUE	FALSE	5	4.33333
05Y002–D08–H073	TRUE	FALSE	5	3
05Y002–D09–H093	TRUE	FALSE	5.66667	6.83333
05Y002–D15–H146	TRUE	FALSE	7	4.66667
05Y002–D16–H160	TRUE	FALSE	4.33333	4.33333
05Y002–D16–H169	TRUE	FALSE	4.5	4.33333
05Y002–D18–H186	TRUE	FALSE	7.33333	6.33333
05Y002–D18–H187	TRUE	FALSE	4.66667	4.66667
05Y002–D19–H211	TRUE	FALSE	6.66667	6.83333
05Y002–D21–H219	TRUE	FALSE	5.83333	3.66667
05Y002–D22–H239	TRUE	FALSE	5.83333	5.66667
05Y002–D22–H242	TRUE	FALSE	4	5
05Y002–D22–H257	TRUE	FALSE	6.33333	5.5
05Y002–D23–H279	TRUE	FALSE	6.83333	6
05Y002–D23–H285	TRUE	FALSE	5.66667	5.83333
05Y002–D24–H296	TRUE	FALSE	4	6.16667
05Y002–D26–H330	TRUE	FALSE	5.66667	5.5
05Y002–D26–H331	TRUE	FALSE	5	5.5
05Y002–D27–H335	TRUE	FALSE	6.66667	6.5
05Y002–D03–H032	TRUE	FALSE	5.5	5.33333
05Y002–D06–H052	TRUE	FALSE	5.66667	4.66667
05Y002–D06–H053	TRUE	FALSE	5.16667	3
05Y002–D09–H086	TRUE	FALSE	5.16667	3.66667
05Y002–D09–H091	TRUE	FALSE	6.33333	5.83333
05Y002–D10–H106	TRUE	FALSE	5.66667	5
05Y002–D10–H108	TRUE	FALSE	6.33333	5.66667
05Y002–D12–H117	TRUE	FALSE	4.83333	4.16667
05Y002–D14–H134	TRUE	FALSE	5.33333	3.83333
05Y002–D15–H144	TRUE	FALSE	4	4
05Y002–D15–H145	TRUE	FALSE	6.66667	5
05Y002–D16–H152	TRUE	FALSE	5.33333	4.33333
05Y002–D16–H158	TRUE	FALSE	6	6
05Y002–D16–H161	TRUE	FALSE	4.33333	4.5
05Y002–D16–H163	TRUE	FALSE	6	4.33333
05Y002–D16–H164	TRUE	FALSE	6.16667	4.33333
05Y002–D18–H184	TRUE	FALSE	6	5.66667
05Y002–D18–H188	TRUE	FALSE	7	5
05Y002–D20–H214	TRUE	FALSE	4.33333	3.33333
05Y002–D20–H215	TRUE	FALSE	5.16667	4.33333
05Y002–D20–H217	TRUE	FALSE	5.66667	2.66667
05Y002–D21–H220	TRUE	FALSE	5.66667	4.33333
05Y002–D21–H223	TRUE	FALSE	5	4.33333
05Y002–D23–H275	TRUE	FALSE	6.33333	5.33333
05Y002–D23–H277	TRUE	FALSE	6.66667	5
05Y002–D24–H298	TRUE	FALSE	5.33333	5.33333
05Y002–D24–H299	TRUE	FALSE	7.5	6
05Y002–D26–H326	TRUE	FALSE	3.33333	3.5
05Y002–D27/28–H349	TRUE	FALSE	6.33333	5
05Y002–D27–H332	TRUE	FALSE	6.33333	5.16667
05Y002–D27–H333	TRUE	FALSE	5.33333	6.5
05Y002–D27–H334	TRUE	FALSE	5	4.33333
05Y002–D27–H336	TRUE	FALSE	5.66667	4.33333
05Y002–D28–H344	TRUE	FALSE	6.33333	5.66667
Calingiri	TRUE	FALSE	6	5
05Y002–D03–H035	TRUE	TRUE	6.16667	4.66667
05Y002–D05–H051	TRUE	TRUE	6	6
05Y002–D07–H063	TRUE	TRUE	7.33333	5.83333
05Y002–D07–H064	TRUE	TRUE	5.66667	5.33333
05Y002–D12–H115	TRUE	TRUE	6.5	6.16667
05Y002–D13–H126	TRUE	TRUE	7.16667	5.33333
05Y002–D14–H129	TRUE	TRUE	4.66667	2.66667
05Y002–D16–H165	TRUE	TRUE	7.33333	6.16667
05Y002–D17–H179	TRUE	TRUE	6.66667	5.66667
05Y002–D21–H231	TRUE	TRUE	6.33333	7
05Y002–D22–H253	TRUE	TRUE	4.33333	4.33333
05Y002–D23–H288	TRUE	TRUE	4.66667	4
05Y002–D26–H322	TRUE	TRUE	7	7.16667
05Y002–D27/28–H348	TRUE	TRUE	3.66667	5.66667
05Y002–D01–H009	TRUE	TRUE	6	6.16667
05Y002–D07–H061	TRUE	TRUE	4.33333	3.5
05Y002–D09–H088	TRUE	TRUE	4.33333	5.83333
05Y002–D10–H107	TRUE	TRUE	6	5.66667
05Y002–D12–H116	TRUE	TRUE	4.33333	2.66667
05Y002–D12–H118	TRUE	TRUE	4	4.83333
05Y002–D12–H120	TRUE	TRUE	5.66667	4.66667
05Y002–D15–H143	TRUE	TRUE	6	3.66667
05Y002–D15–H147	TRUE	TRUE	4.33333	3.33333
05Y002–D18–H189	TRUE	TRUE	4.66667	5
05Y002–D20–H216	TRUE	TRUE	7	5.66667
05Y002–D22–H250	TRUE	TRUE	6.66667	5.16667
05Y002–D24–H301	TRUE	TRUE	4.66667	4.66667
05Y002–D26–H318	TRUE	TRUE	5	4.83333
05Y002–D26–H323	TRUE	TRUE	5.83333	5
05Y002–D01–H001	TRUE	TRUE	7.16667	4.5
05Y002–D24–H294	TRUE	TRUE	5.33333	3.66667
