## Supplementary material for "Variability in an effector gene promoter of a necrotrophic fungal pathogen dictates epistasis and effector-triggered susceptibility in wheat": S1 Table

### Sheet: Sheet1
General_use	Primer_ID	Sequence	Usage 1	Usage 2
GG_cloning_general	pTef1_P_BbsI_F	ATAGAAGACATGGAGCGAGACAGCAGAATCACCGC	Amplify Tef1 promoter unit for GG constructs
	pTef1_P_BbsI_R	ATAGAAGACATCATTGTGAAGGTTGTGTTATGTTTTGTGG	Amplify Tef1 promoter unit for GG constructs
	tTef1_T_BbsI_F	ATAGAAGACATGCTTGCGGACATTCGATTTATGCCGTTA	Amplify Tef1 terminator unit for GG constructs
	tTef1_T_BbsI_R	TATGAAGACTAAGCGGGGATGAATTTTGTATGCACGC	Amplify Tef1 terminator unit for GG constructs
	HygR_B_BbsI_F	ATAGAAGACATAATGCAGCTCTCGGAGGGCGAAG	Amplify HygR CDS for GG constructs
	HygR_B_BbsI_R	TATGAAGACTAAAGCCTATTCCTTTGCCCTCGG	Amplify HygR CDS for GG constructs
	pGG_Screen_F	GAGCGAGGAAGCGGAAGAG	PCR screening/sanger sequencing GG plasmid inserts	Amplify constructs for random integration
	pGG_Screen_R	AAAATAGGCGTATCACGAGGC	PCR screening/sanger sequencing GG plasmid inserts	Amplify constructs for random integration
Tox1_promoter_screening	Tox1_screen_F	AGTGGAAGCTGTTGGTACACG	Screen Tox1 and promoter to check size variant
	Tox1_screen_R	GAGTACACGATGTACAGCAGC	Screen Tox1 and promoter to check size variant
Tox1_promoter_replacement	pTox1_HR_FL_Bsa1_F	ATAGGTCTCTAATGTTAGGTGACAGGAGCAAGCC	Amplify 5’ upstream sequence of Tox1 for GG cloning of promoter replacement constructs
	pTox1_HR_FL_Bsa1_R	TATGGTCTCACTCCGCTGTTGATGTGAGAAACGG	Amplify 5’ upstream sequence of Tox1 for GG cloning of promoter replacement constructs
	pTox1_HR_FR_Bsa1_R	TATGGTCTCAAAGCACGTGTGGTCCGCTAACC	Amplify Tox1 promoter right flank for GG cloning of variable length promoter replacement constructs
	pTox1_86_HR_FR_Bsa1_F	ATAGGTCTCTCGCTAATTCCACAACAGCGCATC	Amplify Tox1 promoter right flank for GG cloning of variable length promoter replacement constructs
	pTox1_107_HR_FR_Bsa1_F	ATAGGTCTCTCGCTATCATGCAAACTCCCTCCTG	Amplify Tox1 promoter right flank for GG cloning of variable length promoter replacement constructs
	pTtox1_157_HR_FR_Bsa1_F	ATAGGTCTCTCGCTCGCAAGTTAACAGCGACATC	Amplify Tox1 promoter right flank for GG cloning of variable length promoter replacement constructs
	pTox1_263_HR_FR_Bsa1_F	ATAGGTCTCTCGCTCAAGGTTCATACTTGTACGAGAAG	Amplify Tox1 promoter right flank for GG cloning of variable length promoter replacement constructs
	pTox1_310_HR_FR_Bsa1_F	ATAGGTCTCTCGCTAACTTTGCGTGACTTTCTAGATC	Amplify Tox1 promoter right flank for GG cloning of variable length promoter replacement constructs	Amplify from WAC13443 gDNA for incorperating SN4 promoter variant
	pTox1_598_HR_FR_Bsa1_F	ATAGGTCTCTCGCTTGCACTGCCTGGTGGATC	Amplify Tox1 promoter right flank for GG cloning of variable length promoter replacement constructs	Amplify from WAC13443 gDNA for incorperating SN4 promoter variant
	pTox1_873_HR_FR_Bsa1_F	ATAGGTCTCTCGCTACATCAGGCGGATACATCTG	Amplify Tox1 promoter right flank for GG cloning of variable length promoter replacement constructs	Amplify from WAC13443 gDNA for incorperating SN4 promoter variant
	pTox1_Dom_BsaI_F	ATAGGTCTCTGATACCTATTCTTAATCTCAACAAGGTTC	Introduce point mutation to remove BsaI site from flank of 401bp variant
	pTox1_Dom_BsaI_R	ATAGGTCTCTTATCTCAGAGGCCTCTCTGCTGTTG	Introduce point mutation to remove BsaI site from flank of 401bp variant
	pTox1_spacer_3_BbsI_F	ATAGAAGACATAATGCTCAACAAGGTTCATACTTGTACG	Amplify linear pTox1_873_HygR to replace 401bp seq. with spacer element
	pTox1_spacer_5_BbsI_R	TATGAAGACTAAAGCATAGCGTATAATCAGTGATGATCTAG	Amplify linear pTox1_873_HygR to replace 401bp seq. with spacer element
	spacer_BbsI_F	ATAGAAGACATGCTTGCTCCTTTCGCTTTCTTCC	401bp spacer element amplified from pGEM®-T Easy
	spacer_BbsI_R	TATGAAGACTACATTATTTCCCCGAAAAGTGCC	401bp spacer element amplified from pGEM®-T Easy
	pTox1_HR_FL_F	TTAGGTGACAGGAGCAAGCC	Amplify promoter replacement constructs of variable length for fungal transformation
	pTox1_HR_FR_R	ACGTGTGGTCCGCTAACC	Amplify promoter replacement constructs of variable length for fungal transformation
	pTox1_HR_screen_F	TCAGGTCACATAGTATCGGTGG	Check integration of Tox1 promoter replacement constructs
	tTox1_HR_screen_R	AGTGCTGTTATTAAGGCATTACG	Check integration of Tox1 promoter replacement constructs
qPCR_primers	Actin_qPCR_F	AGTCGAAGCGTGGTATCCT	Reference gene standard for gene expression	ChIP-qPCR control sequence
	Actin_qPCR_R	ACTTGGGGTTGATGGGAG	Reference gene standard for gene expression	ChIP-qPCR control sequence
	Tox1_qPCR_F	CTTTGCTACTCTTACTTTCGCC	Tox1 gene expression	Tox1 promoter replacement copy number
	Tox1_qPCR_R	GGAGTACACGATGTACAGCAGC	Tox1 gene expression	Tox1 promoter replacement copy number
	ToxA_qPCR_F	CGATCCCGGTTACGAAAT	Gene expression
	ToxA_qPCR_R	TTGACATGCAGCTTCCCT	Gene expression
	Tox3_qPCR_F	AATGTCGACCGTTTTGACC	Gene expression
	Tox3_qPCR_R	GGTTGCCGCAGTTGATATAA	Gene expression
	Actin_cDNA_qPCR_F	CTGCTTTGAGATCCACAT	cDNA quality checking
	Actin_cDNA_qPCR_R	GTCACCACTTTCAACTCC	cDNA quality checking
ddPCR primers	ddPCRf	CCATCCAGGTCTCCACTCC	SN15 specific amplification
	ddPCRr	CAACGGGCTCCAGTATGG	SN15 specific amplification
	pTox1_401_qPCR_F	GAAACCTCAGAGCTTCCCG	PE401 specific amplification
	pTox1_401_qPCR_R	CGAAGCGACTAGGACCTCTG	PE401 specific amplification
